# Chemical Tools for Profiling the Intracellular ADP-ribosylated Proteome

**DOI:** 10.1101/2023.08.30.555609

**Authors:** Simeon D. Draganov, Michael J. Gruet, Daniel Conole, Cristina Balcells, Alexandros P. Siskos, Hector C. Keun, Dorian O. Haskard, Edward W. Tate

## Abstract

The post-translational modification (PTM) ADP-ribosylation plays an important role in cell signaling and regulating protein function and has been implicated in the development of multiple diseases, including breast and ovarian cancers. Studying the underlying mechanisms through which this PTM contributes towards disease development, however, has been hampered by the lack of appropriate tools for reliable identification of physiologically relevant ADP-ribosylated proteins in a live-cell environment. Herein, we explore the applications of an alkyne-tagged proprobe, 6Yn-ProTide-Ad (6Yn-Pro) as a chemical tool for the identification of intracellular ADP-ribosylated proteins through metabolic labelling. We applied targeted metabolomics and chemical proteomics in HEK293T cells treated with 6Yn-Pro to demonstrate intracellular metabolic conversion of the probe into ADP-ribosylation cofactor 6Yn-NAD^+^, and subsequent labelling and enrichment of PARP1 and multiple known ADP-ribosylated proteins in cells under hydrogen peroxide-induced stress. We anticipate that the approach and methodology described here will be useful for future identification of novel intracellular ADP-ribosylated proteins.
