## Extended Data S2 for "Chemical Tools for Profiling the Intracellular ADP-ribosylated Proteome"

### Sheet: AUC (Simplified)
	Sample	6Yn-Protide (623.1) - RP_Pos	6Yn-AMP (386.3) - RP_Pos	6Yn-ATP (544.2) - HILIC_Neg	ATP (506.2) - HILIC_Neg	6Yn-NAD (702.3) - RP_Pos	6Yn-Ad (306.3) - RP_Pos	NAD (664) - RP_Pos	β-NMN (335) - RP_Pos
		432.5	174.3	159	408.2	174.2	174.3	136	123
1	HEK_VC_NP_01	1440	49100	6050	8560000	93.9	53600	41800	406000
2	HEK_VC_NP_02	1170	63600	3380	10700000	188	53700	26800	258000
3	HEK_VC_NP_03	1660	47600	4600	14800000	93.8	62100	23000	308000
4	HEK_VC_OE_01	3650	66600	10300	8880000	219	162000	14900	101000
5	HEK_VC_OE_02	3310	22900	9940	7420000	156	272000	14800	100000
6	HEK_VC_OE_03	1330	32100	2520	7870000	156	145000	14000	89100
7	HEK_6Yn_NP_01	284000	34200000	2150000	8390000	11000	5080000	20300	227000
8	HEK_6Yn_NP_02	297000	34200000	1600000	8310000	11500	5530000	17700	151000
9	HEK_6Yn_NP_03	317000	30700000	1100000	6860000	9650	5060000	19100	111000
10	HEK_6Yn_OE_01	305000	25600000	693000	6110000	19200	3910000	17000	73200
11	HEK_6Yn_OE_02	344000	25200000	669000	5300000	19100	4040000	19600	59800
12	HEK_6Yn_OE_03	325000	27400000	660000	7070000	18900	3880000	21300	55200
13	HEK_NRH_NP_01	1440	46700	4390	11500000	31.3	64600	35500	853000
14	HEK_NRH_NP_02	1750	37600	1560	11800000	219	148000	42100	1130000
15	HEK_NRH_NP_03	902	94900	7160	13100000	156	79200	37100	1020000
16	HEK_NRH_OE_01	1110	41900	2770	8670000	93.9	50400	47200	804000
17	HEK_NRH_OE_02	1190	32900	4390	7640000	125	44900	45700	630000
18	HEK_NRH_OE_03	3130	23300	5370	7210000	438	233000	22900	523000
19	HEK_COMB_NP_01	328000	30900000	1830000	7080000	16100	5250000	21300	775000
20	HEK_COMB_NP_02	338000	29600000	1340000	6790000	13900	4540000	26800	660000
21	HEK_COMB_NP_03	339000	30400000	1400000	8780000	19400	6110000	23700	736000
22	HEK_COMB_OE_01	344000	25900000	688000	4770000	30000	4620000	23600	416000
23	HEK_COMB_OE_02	335000	25300000	559000	5750000	29800	4530000	25900	400000
24	HEK_COMB_OE_03	389000	25200000	564000	4590000	28800	4990000	28500	319000
25	HEK_NMN_NP_01	1090	73700	8600	9300000	125	90500	21000	2050000
26	HEK_NMN_NP_02	1150	80900	9930	8800000	62.6	73900	37600	2540000
27	HEK_NMN_NP_03	2680	52600	4450	13400000	156	109000	21200	2180000
		6Yn-Protide_Pos_1	6Yn-AMP_Pos_1	6Yn-ATP_Pos_2	ATP_2	6Yn-NAD_Pos_3	6YnAd_1	NAD_pos_1	bNMN_1
	Cal0	4500	10600	1050	372	0	28900	0	4380
	Cal1	132000	29600	12000	10900	1780	5530000	31.3	427000
	Cal2	301000	63500	21800	7510	6250	11900000	62.6	1050000
	Cal3	659000	123000	49200	27800	12600	20500000	281	2270000
	Cal4	1090000	358000	102000	46200	25700	26900000	188	4110000
	Cal5	1370000	632000	346000	166000	42000	31300000	266	6200000
	Cal6	2070000	1680000	358000	168000	84500	38300000	438	10700000
	Cal7	3060000	4690000	876000	385000	215000	47300000	3270	17900000
	Cal8	4250000	10800000	2270000	1310000	561000	59700000	4240	27500000
	Cal9	5110000	18200000	4290000	2590000	1530000	73800000	13500	35900000

### Sheet: Concentrations (Simplified)
Results: ug/mL
Sample	Viable Cell number	6Yn-Protide (623.1) - RP_Pos	6Yn-AMP (386.3) - RP_Pos	6Yn-ATP (544.2) - HILIC_Neg	ATP (506.2) - HILIC_Neg	6Yn-NAD (702.3) - RP_Pos	6Yn-Ad (306.3) - RP_Pos	NAD (664) - RP_Pos	β-NMN (335) - RP_Pos
		432.5	174.3	159	408.2	174.2	174.3	136	123
HEK_VC_NP_01	3250000	0.00102	0.0198	0.00834	36.2	0.000299	0.00209	38.2	0.074
HEK_VC_NP_02	3250000	0.000736	0.0275	0.00221	45.1	0.000721	0.00209	24.4	0.0468
HEK_VC_NP_03	3250000	0.00126	0.019	0.00502	62.7	0.000299	0.00261	21	0.056
HEK_VC_OE_01	2620000	0.00341	0.0291	0.0181	37.5	0.000862	0.00878	13.5	0.0181
HEK_VC_OE_02	2620000	0.00303	0.00581	0.0173	31.4	0.00058	0.0156	13.4	0.018
HEK_VC_OE_03	2620000	0.00091	0.0107	0.000209	33.3	0.00058	0.00769	12.7	0.0159
HEK_6Yn_NP_01	2320000	0.305	18.2	4.95	35.5	0.0494	0.312	18.5	0.0412
HEK_6Yn_NP_02	2320000	0.319	18.2	3.69	35.1	0.0514	0.339	16.1	0.0273
HEK_6Yn_NP_03	2320000	0.341	16.3	2.54	29	0.0432	0.311	17.3	0.0199
HEK_6Yn_OE_01	1920000	0.328	13.6	1.59	25.8	0.0863	0.24	15.4	0.013
HEK_6Yn_OE_02	1920000	0.37	13.4	1.54	22.4	0.0857	0.248	17.9	0.0105
HEK_6Yn_OE_03	1920000	0.349	14.6	1.51	29.9	0.0847	0.238	19.4	0.00969
HEK_NRH_NP_01	3520000	0.00102	0.0185	0.00451	48.8	1.83e-05	0.00276	32.4	0.156
HEK_NRH_NP_02	3520000	0.00136	0.0136	0	50	0.000862	0.00792	38.4	0.207
HEK_NRH_NP_03	3520000	0.000445	0.0442	0.0109	55.4	0.00058	0.00366	33.8	0.186
HEK_NRH_OE_01	2620000	0.000669	0.0159	0.000792	36.7	0.000299	0.00189	43.2	0.147
HEK_NRH_OE_02	2620000	0.000753	0.0111	0.00453	32.3	0.00044	0.00155	41.7	0.115
HEK_NRH_OE_03	2620000	0.00284	0.00598	0.00678	30.5	0.00185	0.0131	20.8	0.0954
HEK_COMB_NP_01	2620000	0.353	16.5	4.21	30	0.0724	0.322	19.4	0.141
HEK_COMB_NP_02	2620000	0.363	15.8	3.08	28.7	0.0623	0.279	24.5	0.12
HEK_COMB_NP_03	2620000	0.364	16.2	3.21	37.1	0.087	0.375	21.6	0.134
HEK_COMB_OE_01	2030000	0.37	13.8	1.58	20.2	0.135	0.284	21.5	0.0758
HEK_COMB_OE_02	2030000	0.36	13.5	1.28	24.3	0.134	0.278	23.6	0.0729
HEK_COMB_OE_03	2030000	0.418	13.4	1.29	19.4	0.129	0.307	26	0.058
HEK_NMN_NP_01	3520000	0.000652	0.0329	0.0142	39.3	0.00044	0.00436	19.1	0.374
HEK_NMN_NP_02	3520000	0.000714	0.0367	0.0173	37.2	0.000159	0.00334	34.3	0.465
HEK_NMN_NP_03	3520000	0.00236	0.0216	0.00466	56.8	0.00058	0.00551	19.4	0.4
Results: ug/Cell
HEK_VC_NP_01	3.25	1.56923e-05	0.000304615	0.000128308	0.556923	4.6e-06	3.21538e-05	0.587692	0.00113846
HEK_VC_NP_02	3.25	1.13231e-05	0.000423077	3.4e-05	0.693846	1.10923e-05	3.21538e-05	0.375385	0.00072
HEK_VC_NP_03	3.25	1.93846e-05	0.000292308	7.72308e-05	0.964615	4.6e-06	4.01538e-05	0.323077	0.000861538
HEK_VC_OE_01	2.62	6.50763e-05	0.000555344	0.00034542	0.715649	1.64504e-05	0.000167557	0.257634	0.00034542
HEK_VC_OE_02	2.62	5.78244e-05	0.000110878	0.000330153	0.599237	1.10687e-05	0.00029771	0.255725	0.000343511
HEK_VC_OE_03	2.62	1.73664e-05	0.000204198	3.98855e-06	0.635496	1.10687e-05	0.000146756	0.242366	0.000303435
HEK_6Yn_NP_01	2.32	0.00657328	0.392241	0.106681	0.765086	0.00106466	0.00672414	0.398707	0.000887931
HEK_6Yn_NP_02	2.32	0.006875	0.392241	0.0795259	0.756466	0.00110776	0.00730603	0.346983	0.000588362
HEK_6Yn_NP_03	2.32	0.00734914	0.351293	0.0547414	0.625	0.000931034	0.00670259	0.372845	0.000428879
HEK_6Yn_OE_01	1.92	0.00854167	0.354167	0.0414063	0.671875	0.0022474	0.00625	0.401042	0.000338542
HEK_6Yn_OE_02	1.92	0.00963542	0.348958	0.0401042	0.583333	0.00223177	0.00645833	0.466146	0.000273438
HEK_6Yn_OE_03	1.92	0.00908854	0.380208	0.0393229	0.778646	0.00220573	0.00619792	0.505208	0.000252344
HEK_NRH_NP_01	3.52	1.44886e-05	0.000262784	6.40625e-05	0.693182	2.59943e-07	3.92045e-05	0.460227	0.00221591
HEK_NRH_NP_02	3.52	1.93182e-05	0.000193182	0	0.710227	1.22443e-05	0.0001125	0.545455	0.00294034
HEK_NRH_NP_03	3.52	6.32102e-06	0.000627841	0.00015483	0.786932	8.23864e-06	5.19886e-05	0.480114	0.00264205
HEK_NRH_OE_01	2.62	1.27672e-05	0.000303435	1.51145e-05	0.700382	5.70611e-06	3.60687e-05	0.824427	0.00280534
HEK_NRH_OE_02	2.62	1.43702e-05	0.000211832	8.64504e-05	0.616412	8.39695e-06	2.95802e-05	0.795802	0.00219466
HEK_NRH_OE_03	2.62	5.41985e-05	0.000114122	0.000129389	0.582061	3.53053e-05	0.00025	0.396947	0.00182061
HEK_COMB_NP_01	2.62	0.00673664	0.314885	0.0803435	0.572519	0.00138168	0.00614504	0.370229	0.00269084
HEK_COMB_NP_02	2.62	0.00692748	0.301527	0.0587786	0.54771	0.00118893	0.00532443	0.467557	0.00229008
HEK_COMB_NP_03	2.62	0.00694656	0.30916	0.0612595	0.708015	0.00166031	0.00715649	0.412214	0.00255725
HEK_COMB_OE_01	2.03	0.0091133	0.339901	0.0389163	0.497537	0.00332512	0.00699507	0.529557	0.001867
HEK_COMB_OE_02	2.03	0.008867	0.332512	0.0315271	0.598522	0.00330049	0.00684729	0.581281	0.00179557
HEK_COMB_OE_03	2.03	0.0102956	0.330049	0.0317734	0.477833	0.00317734	0.00756158	0.640394	0.00142857
HEK_NMN_NP_01	3.52	9.26136e-06	0.00046733	0.000201705	0.558239	6.25e-06	6.19318e-05	0.271307	0.0053125
HEK_NMN_NP_02	3.52	1.0142e-05	0.000521307	0.000245739	0.528409	2.25852e-06	4.74432e-05	0.487216	0.00660511
HEK_NMN_NP_03	3.52	3.35227e-05	0.000306818	6.61932e-05	0.806818	8.23864e-06	7.8267e-05	0.275568	0.00568182
Results: uM
HEK_VC_NP_01		2.51843e-05	0.000788546	0.000235773	1.10042	6.54991e-06	0.000104975	0.885079	0.00339839
HEK_VC_NP_02		1.81722e-05	0.0010952	6.2477e-05	1.37097	1.57943e-05	0.000104975	0.565338	0.00214925
HEK_VC_NP_03		3.111e-05	0.000756686	0.000141916	1.90598	6.54991e-06	0.000131093	0.486562	0.00257176
HEK_VC_OE_01		0.00010444	0.0014376	0.00063473	1.41405	2.34236e-05	0.000547036	0.388002	0.0010311
HEK_VC_OE_02		9.28012e-05	0.000287025	0.000606675	1.18403	1.57606e-05	0.000971955	0.385128	0.00102541
HEK_VC_OE_03		2.7871e-05	0.000528601	7.3292e-06	1.25567	1.57606e-05	0.000479124	0.36501	0.000905776
HEK_6Yn_NP_01		0.0105493	1.01538	0.196033	1.51173	0.00151595	0.0219528	0.600462	0.00265054
HEK_6Yn_NP_02		0.0110335	1.01538	0.146134	1.4947	0.00157733	0.0238525	0.522564	0.0017563
HEK_6Yn_NP_03		0.0117945	0.909379	0.100591	1.23493	0.00132569	0.0218824	0.561513	0.00128024
HEK_6Yn_OE_01		0.0137083	0.916818	0.0760865	1.32755	0.00320005	0.0204048	0.603978	0.00101057
HEK_6Yn_OE_02		0.0154637	0.903335	0.0736938	1.1526	0.0031778	0.021085	0.702027	0.000816231
HEK_6Yn_OE_03		0.014586	0.984231	0.0722582	1.53852	0.00314072	0.0202348	0.760856	0.000753265
HEK_NRH_NP_01		2.32525e-05	0.000680259	0.000117719	1.36965	3.70131e-07	0.000127994	0.693113	0.00661465
HEK_NRH_NP_02		3.10033e-05	0.000500082	0	1.40333	1.74346e-05	0.000367287	0.821468	0.00877714
HEK_NRH_NP_03		1.01445e-05	0.00162527	0.000284509	1.55489	1.17309e-05	0.000169731	0.723063	0.0078867
HEK_NRH_OE_01		2.04898e-05	0.000785491	2.77738e-05	1.38388	8.12489e-06	0.000117756	1.24161	0.00837416
HEK_NRH_OE_02		2.30625e-05	0.000548362	0.000158858	1.21797	1.19564e-05	9.65725e-05	1.1985	0.00655121
HEK_NRH_OE_03		8.6982e-05	0.000295424	0.000237761	1.15009	5.0271e-05	0.000816193	0.597811	0.00543466
HEK_COMB_NP_01		0.0108115	0.815132	0.147636	1.13124	0.00196736	0.0200622	0.557574	0.00803236
HEK_COMB_NP_02		0.0111178	0.780551	0.108009	1.08222	0.00169291	0.017383	0.704152	0.00683605
HEK_COMB_NP_03		0.0111484	0.800311	0.112568	1.39896	0.0023641	0.0233643	0.620804	0.00763359
HEK_COMB_OE_01		0.0146257	0.87989	0.0715109	0.98308	0.00473462	0.0228373	0.797525	0.00557312
HEK_COMB_OE_02		0.0142305	0.860762	0.0579329	1.18262	0.00469955	0.0223549	0.875423	0.0053599
HEK_COMB_OE_03		0.0165231	0.854386	0.0583855	0.944146	0.00452419	0.0246868	0.964449	0.00426439
HEK_NMN_NP_01		1.48634e-05	0.00120976	0.000370644	1.10302	8.89933e-06	0.000202193	0.408595	0.0158582
HEK_NMN_NP_02		1.62768e-05	0.00134949	0.000451559	1.04408	3.21589e-06	0.000154891	0.733759	0.0197168
HEK_NMN_NP_03		5.37999e-05	0.000794248	0.000121634	1.59419	1.17309e-05	0.000255524	0.415012	0.0169607
Results: nM
HEK_VC_NP_01		0.0251843	0.788546	0.235773	1100.42	0.00654991	0.104975	885.079	3.39839
HEK_VC_NP_02		0.0181722	1.0952	0.062477	1370.97	0.0157943	0.104975	565.338	2.14925
HEK_VC_NP_03		0.03111	0.756686	0.141916	1905.98	0.00654991	0.131093	486.562	2.57176
HEK_VC_OE_01		0.10444	1.4376	0.63473	1414.05	0.0234236	0.547036	388.002	1.0311
HEK_VC_OE_02		0.0928012	0.287025	0.606675	1184.03	0.0157606	0.971955	385.128	1.02541
HEK_VC_OE_03		0.027871	0.528601	0.0073292	1255.67	0.0157606	0.479124	365.01	0.905776
HEK_6Yn_NP_01		10.5493	1015.38	196.033	1511.73	1.51595	21.9528	600.462	2.65054
HEK_6Yn_NP_02		11.0335	1015.38	146.134	1494.7	1.57733	23.8525	522.564	1.7563
HEK_6Yn_NP_03		11.7945	909.379	100.591	1234.93	1.32569	21.8824	561.513	1.28024
HEK_6Yn_OE_01		13.7083	916.818	76.0865	1327.55	3.20005	20.4048	603.978	1.01057
HEK_6Yn_OE_02		15.4637	903.335	73.6938	1152.6	3.1778	21.085	702.027	0.816231
HEK_6Yn_OE_03		14.586	984.231	72.2582	1538.52	3.14072	20.2348	760.856	0.753265
HEK_NRH_NP_01		0.0232525	0.680259	0.117719	1369.65	0.000370131	0.127994	693.113	6.61465
HEK_NRH_NP_02		0.0310033	0.500082	0	1403.33	0.0174346	0.367287	821.468	8.77714
HEK_NRH_NP_03		0.0101445	1.62527	0.284509	1554.89	0.0117309	0.169731	723.063	7.8867
HEK_NRH_OE_01		0.0204898	0.785491	0.0277738	1383.88	0.00812489	0.117756	1241.61	8.37416
HEK_NRH_OE_02		0.0230625	0.548362	0.158858	1217.97	0.0119564	0.0965725	1198.5	6.55121
HEK_NRH_OE_03		0.086982	0.295424	0.237761	1150.09	0.050271	0.816193	597.811	5.43466
HEK_COMB_NP_01		10.8115	815.132	147.636	1131.24	1.96736	20.0622	557.574	8.03236
HEK_COMB_NP_02		11.1178	780.551	108.009	1082.22	1.69291	17.383	704.152	6.83605
HEK_COMB_NP_03		11.1484	800.311	112.568	1398.96	2.3641	23.3643	620.804	7.63359
HEK_COMB_OE_01		14.6257	879.89	71.5109	983.08	4.73462	22.8373	797.525	5.57312
HEK_COMB_OE_02		14.2305	860.762	57.9329	1182.62	4.69955	22.3549	875.423	5.3599
HEK_COMB_OE_03		16.5231	854.386	58.3855	944.146	4.52419	24.6868	964.449	4.26439
HEK_NMN_NP_01		0.0148634	1.20976	0.370644	1103.02	0.00889933	0.202193	408.595	15.8582
HEK_NMN_NP_02		0.0162768	1.34949	0.451559	1044.08	0.00321589	0.154891	733.759	19.7168
HEK_NMN_NP_03		0.0537999	0.794248	0.121634	1594.19	0.0117309	0.255524	415.012	16.9607
Results: pM
HEK_VC_NP_01		25.1843	788.546	235.773	1.10042e+06	6.54991	104.975	885079	3398.39
HEK_VC_NP_02		18.1722	1095.2	62.477	1.37097e+06	15.7943	104.975	565338	2149.25
HEK_VC_NP_03		31.11	756.686	141.916	1.90598e+06	6.54991	131.093	486562	2571.76
HEK_VC_OE_01		104.44	1437.6	634.73	1.41405e+06	23.4236	547.036	388002	1031.1
HEK_VC_OE_02		92.8012	287.025	606.675	1.18403e+06	15.7606	971.955	385128	1025.41
HEK_VC_OE_03		27.871	528.601	7.3292	1.25567e+06	15.7606	479.124	365010	905.776
HEK_6Yn_NP_01		10549.3	1.01538e+06	196033	1.51173e+06	1515.95	21952.8	600462	2650.54
HEK_6Yn_NP_02		11033.5	1.01538e+06	146134	1.4947e+06	1577.33	23852.5	522564	1756.3
HEK_6Yn_NP_03		11794.5	909379	100591	1.23493e+06	1325.69	21882.4	561513	1280.24
HEK_6Yn_OE_01		13708.3	916818	76086.5	1.32755e+06	3200.05	20404.8	603978	1010.57
HEK_6Yn_OE_02		15463.7	903335	73693.8	1.1526e+06	3177.8	21085	702027	816.231
HEK_6Yn_OE_03		14586	984231	72258.2	1.53852e+06	3140.72	20234.8	760856	753.265
HEK_NRH_NP_01		23.2525	680.259	117.719	1.36965e+06	0.370131	127.994	693113	6614.65
HEK_NRH_NP_02		31.0033	500.082	0	1.40333e+06	17.4346	367.287	821468	8777.14
HEK_NRH_NP_03		10.1445	1625.27	284.509	1.55489e+06	11.7309	169.731	723063	7886.7
HEK_NRH_OE_01		20.4898	785.491	27.7738	1.38388e+06	8.12489	117.756	1.24161e+06	8374.16
HEK_NRH_OE_02		23.0625	548.362	158.858	1.21797e+06	11.9564	96.5725	1.1985e+06	6551.21
HEK_NRH_OE_03		86.982	295.424	237.761	1.15009e+06	50.271	816.193	597811	5434.66
HEK_COMB_NP_01		10811.5	815132	147636	1.13124e+06	1967.36	20062.2	557574	8032.36
HEK_COMB_NP_02		11117.8	780551	108009	1.08222e+06	1692.91	17383	704152	6836.05
HEK_COMB_NP_03		11148.4	800311	112568	1.39896e+06	2364.1	23364.3	620804	7633.59
HEK_COMB_OE_01		14625.7	879890	71510.9	983080	4734.62	22837.3	797525	5573.12
HEK_COMB_OE_02		14230.5	860762	57932.9	1.18262e+06	4699.55	22354.9	875423	5359.9
HEK_COMB_OE_03		16523.1	854386	58385.5	944146	4524.19	24686.8	964449	4264.39
HEK_NMN_NP_01		14.8634	1209.76	370.644	1.10302e+06	8.89933	202.193	408595	15858.2
HEK_NMN_NP_02		16.2768	1349.49	451.559	1.04408e+06	3.21589	154.891	733759	19716.8
HEK_NMN_NP_03		53.7999	794.248	121.634	1.59419e+06	11.7309	255.524	415012	16960.7
Results: % Incorporation
HEK_VC_NP_01				0.0214257		0.000740037
HEK_VC_NP_02				0.00455715		0.00279377
HEK_VC_NP_03				0.00744584		0.00134616
HEK_VC_OE_01				0.0448875		0.00603697
HEK_VC_OE_02				0.0512382		0.00409231
HEK_VC_OE_03				0.000583687		0.00431787
HEK_6Yn_NP_01				12.9675		0.252465
HEK_6Yn_NP_02				9.77681		0.301844
HEK_6Yn_NP_03				8.14542		0.236093
HEK_6Yn_OE_01				5.73133		0.529829
HEK_6Yn_OE_02				6.39367		0.452661
HEK_6Yn_OE_03				4.6966		0.412788
HEK_NRH_NP_01				0.00859478		5.34013e-05
HEK_NRH_NP_02				0		0.00212237
HEK_NRH_NP_03				0.0182976		0.0016224
HEK_NRH_OE_01				0.00200695		0.000654384
HEK_NRH_OE_02				0.0130429		0.000997613
HEK_NRH_OE_03				0.0206732		0.00840918
HEK_COMB_NP_01				13.0508		0.352844
HEK_COMB_NP_02				9.98037		0.240418
HEK_COMB_NP_03				8.04654		0.380812
HEK_COMB_OE_01				7.27417		0.593664
HEK_COMB_OE_02				4.89871		0.536832
HEK_COMB_OE_03				6.18395		0.469096
HEK_NMN_NP_01				0.0336027		0.00217803
HEK_NMN_NP_02				0.0432495		0.000438277
HEK_NMN_NP_03				0.00762984		0.00282665
